# REVA as a Well-curated Database for Human Expression-modulating Variants

**DOI:** 10.1101/2021.02.24.432622

**Authors:** Yu Wang, Fang-Yuan Shi, Yu Liang, Ge Gao

## Abstract

More than 80% of disease- and trait-associated human variants are noncoding. By systematically screening multiple large-scale studies, we compiled REVA, a manually curated database for over 11.8 million experimentally tested noncoding variants with expression-modulating potentials. We provided 2424 functional annotations that could be used to pinpoint plausible regulatory mechanism of these variants. We further benchmarked multiple state-of-the-art computational tools and found their limited sensitivity remains a serious challenge for effective large-scale analysis. REVA provides high-qualify experimentally tested expression-modulating variants with extensive functional annotations, which will be useful for users in the noncoding variants community. REVA is available at http://reva.gao-lab.org.
