## Supplemental Table S1 for "REVA as a Well-curated Database for Human Expression-modulating Variants"

### Sheet: Sheet1
Table S1 Thresholds of published state-of-the-art tools that we evaluated
Tools	Threshold	Information
CADD	>10	“If you would like to apply a cutoff on deleteriousness, e.g. to identify potentially pathogenic variants, we would suggest to put a cutoff somewhere between 10 and 20.”
GWAVA	>0.5	“In order to compare results, we therefore threshold the GWAVA score at 0.5, with mutations score > 0.5 identified as “functional” and others as “nonfunctional”.”
Eigen	>5	Liu, L. et al. Biological relevance of computationally predicted pathogenicity of noncoding variants. Nat. Commun. 10, 330 (2019).
Eigen-PC	>9
FunSeq2	>2	The threshold of this algorithm is recommended by the author as score > 2 as the positive variants.
DeepSEA	<0.01	We used functional significant scores "less than 0.01 as the positive variants" on DeepSEA webserver.
EnsembleExpr	>0.04986	The threshold of this algorithm was the cutoff of the best AUROC in the challenge dataset in the CAGI4.
ExPecto	>0.3	The threshold of this algorithm is provided on the webserver “passed a minimum predicted effect threshold (>0.3 log fold-change in any tissue).”
