## Supplemental Table S2 for "REVA as a Well-curated Database for Human Expression-modulating Variants"

### Sheet: Sheet1
Table S2 Distribution of locus of positive and negative variants
Locus	Number of positive variants	Number of negative variants
Promoter	81	2911
Intron	12479	2326947
Intergenic region	17336	3161173
5' UTR	61	1741
3' UTR	265	35097
Mixed region	4478	344792
Note: Mixed region refers to variants mapped to more than one locus.
