## Supplemental Table S3 for "REVA as a Well-curated Database for Human Expression-modulating Variants"

### Sheet: Positive variants
Table S3 Distribution of positive and negative variants on chromosomes
Chromosome	FDR	Oddsratio
chr1	1.1965e-06	0.902305
chr2	0.562429	0.988095
chr3	0.00595589	0.936925
chr4	0.517575	0.984615
chr5	0.0480611	0.952214
chr6	1.19158e-05	1.10866
chr7	0.0556462	1.04823
chr8	4.39248e-10	1.16744
chr9	0.0556462	0.948846
chr10	3.05403e-15	1.22025
chr11	5.36689e-06	1.12681
chr12	0.0480611	1.05531
chr13	1.59874e-06	0.862003
chr14	0.00157748	0.903204
chr15	0.0102998	0.919333
chr16	7.03305e-60	1.57572
chr17	1.6571e-26	1.38717
chr18	0.00328863	1.10815
chr19	2.63777e-36	1.51836
chr20	3.05403e-15	1.32235
chr21	0.0120893	0.886465
chr22	0.329866	1.04296
chrX	1.27721e-165	0.414209
chrY	3.93021e-290	0

### Sheet: Negative variants
Table S3 Distribution of positive and negative variants on chromosomes
Chromosome	FDR	Oddsratio
chr1	7.88196e-52	1.02314
chr2	2.22336e-44	1.02158
chr3	8.35346e-291	1.06219
chr4	0	1.07379
chr5	3.2978e-57	1.02827
chr6	0	1.10579
chr7	0	1.10261
chr8	0	1.15272
chr9	1.88834e-195	0.941574
chr10	0	1.1335
chr11	0	1.11746
chr12	0	1.09654
chr13	0	0.883098
chr14	0	0.896563
chr15	0	0.908666
chr16	0	1.11301
chr17	4.26002e-183	1.0757
chr18	0	1.12277
chr19	0	1.12499
chr20	0	1.14549
chr21	6.59575e-284	0.882223
chr22	0	0.863862
chrX	0	0.555521
chrY	0	0
