## Supplemental Table S4 for "REVA as a Well-curated Database for Human Expression-modulating Variants"

### Sheet: Sheet1
Table S4 Annotations of variants with 689 ENCODE profiles
Feature	Number of positive variants	Number of negative variants
DNase-seq	26598	3474839
ATAC-seq	7846	408361
SMARCB1	178	3084
FLAG-ZNF48	2206	38642
FOXK2	2812	39984
MYC	4709	92101
SMARCA4	3056	81251
eGFP-SP3	2503	28373
eGFP-AEBP2	37	1375
FLAG-SOX5	2177	35330
eGFP-ZNF292	14	1343
FLAG-SOX13_isoform1	1800	28821
eGFP-ZNF544	32	1482
GATAD2A	847	12133
BRCA1	438	3213
FLAG-GMEB2	752	4753
eGFP-CREB3	796	14392
NANOG	251	4639
ETV4	1747	20484
FLAG-KLF11	1304	19565
NR3C1	1762	32870
CC2D1A	1597	26452
TRIM25	114	4112
BCL11A	533	12520
USF1	2301	37722
ARNT	2152	43480
FLAG-TGIF2	1544	21585
NCOR1	2418	36202
FLAG-MXD3_isoform1	1257	14463
eGFP-ZNF584	1101	23977
FLAG-SMAD4	2035	31509
ZNF207	1327	19029
FLAG-ZNF3	500	10140
FLAG-CEBPG	1623	30356
eGFP-ZNF692	1914	34983
eGFP-BCL6B	222	7303
eGFP-ZNF837	80	1595
FLAG-RFX3_isoform1	382	4078
PAX5	1825	27479
eGFP-GLIS1	2151	55742
MAX	5037	105582
eGFP-HINFP	328	6130
SNRNP70	41	1046
HDAC6	49	936
MXI1	3041	62414
eGFP-ZSCAN16	273	5687
MAFF	1336	37188
eGFP-HDAC8	674	11518
EGR1	3134	49457
eGFP-SALL2	82	2085
eGFP-ZFP69B	1273	22035
eGFP-TFDP1	1822	32339
ZBTB11	929	7293
LARP7	1485	27385
ZNF407	331	4976
eGFP-ZNF311	27	1880
POLR2AphosphoS2	1699	32920
ZBED1	1097	20034
TRIM24	2199	36044
BCLAF1	1452	25706
eGFP-ZSCAN5A	500	6895
PBX3	450	6046
MGA	2094	40679
eGFP-ZNF148	134	2975
FLAG-PPARG	1328	20904
E2F6	2185	25804
ELF4	2025	20901
KDM1A	3602	118660
eGFP-ZNF629	2275	42538
eGFP-VEZF1	3331	51519
FLAG-BCL6_isoform1	1810	29804
TRIM22	2249	60027
SKIL	2563	47820
GTF2F1	1795	20294
ZC3H11A	251	7362
ZEB2	2087	35670
eGFP-ZNF354C	24	1195
NFE2L2	1067	15434
FLAG-KLF9	923	10725
FLAG-SLC30A9	1176	16642
eGFP-ZFX	1937	29908
eGFP-ZNF654	699	24819
MITF	688	5782
EP300	4567	109612
IRF1	2310	20940
WDR5	513	4715
NFXL1	212	9867
DDX20	1087	10812
ZNF318	743	10195
RBM22	559	26297
eGFP-ZFP64	8	3819
ZEB1	454	5183
TBL1XR1	2096	27830
eGFP-ZNF266	67	3986
eGFP-ZBTB11	2972	52314
ATF3	3963	88438
SREBF2	372	4820
ZBTB33	3397	106797
eGFP-KLF4	585	14776
JUN	2171	24571
NONO	2232	27202
FLAG-RAD21	2017	54343
FLAG-ZGPAT	2973	57213
CHD1	1494	34525
eGFP-BCL11B	480	9618
eGFP-FOSL1	2750	63790
NFIB	852	28102
RBBP5	2562	45429
FLAG-KLF6_isoform2	1478	18699
KMT2B	322	2603
eGFP-ZSCAN21	1022	21251
MCM5	2	272
TBP	3212	47672
LCORL	396	8586
ZMYM3	511	40360
NFYB	1208	12858
eGFP-ZNF571	32	1233
eGFP-ZNF707	62	2636
eGFP-ZNF133	130	6998
MTA3	2913	51720
eGFP-ZNF169	87	2694
COPS2	6	764
FLAG-GABP	2127	21198
CTCFL	428	5293
eGFP-ZNF639	2875	49345
eGFP-ZNF112	35	1781
GATAD2B	2609	51700
eGFP-CTCF	1262	35842
NR2C2	93	1082
ZNF184	264	8119
CBX2	165	13358
eGFP-ZBTB20	1892	41198
FLAG-TFE3	1836	24948
KDM5A	704	6772
SRSF1	1273	15978
RBM17	1	35
FLAG-GATAD2A	2795	55220
eGFP-ZNF354B	195	5311
ATF2	2523	91080
FLAG-NFYC	1691	15701
CEBPZ	233	1952
eGFP-ZNF202	60	5406
eGFP-ZNF197	708	12158
eGFP-GTF2A2	405	9170
eGFP-ZNF274	31	1662
eGFP-E2F4	109	1440
eGFP-ZNF555	13	4515
SMAD5	2061	26329
FLAG-HOMEZ	1799	25263
MAZ	3205	49313
eGFP-ZNF491	23	643
NR2F6	2127	47429
STAT2	386	3335
POLR2AphosphoS5	6326	231718
PAF1	36	6377
PLRG1	6	1335
NCOA3	180	8284
FLAG-GABPB1	3061	40526
eGFP-ZNF792	221	4812
eGFP-KLF16	1237	15333
POU5F1	120	3968
BMI1	695	20720
CUX1	734	22838
eGFP-ZNF697	6	5277
KAT2A	4	122
ZNF217	2275	51934
ZNF143	3103	59607
E2F7	313	2412
CBX1	1226	15054
ZBTB7A	1980	28435
eGFP-ETV1	1610	16161
eGFP-ZNF704	101	1407
CREB3L1	2058	21778
eGFP-ZNF18	564	20637
eGFP-PATZ1	2144	39859
SNIP1	242	4193
eGFP-ZNF658	45	1278
eGFP-MEF2D	846	14934
eGFP-ZNF19	38	1637
BACH1	1701	26911
L3MBTL2	3843	73570
FLAG-MBD1	1255	19774
eGFP-ZNF580	891	21963
eGFP-KLF8	2100	29004
eGFP-ZNF644	1028	18767
eGFP-CEBPB	1320	66742
eGFP-PBX2	1375	30971
CHD7	179	9744
eGFP-ZNF404	26	1867
ARID1B	2611	50191
eGFP-IRF1	617	18599
STAT5A	911	9525
MBD2	2064	20316
FLAG-ZNF644	1046	17736
eGFP-ZNF2	1532	29595
TARDBP	2714	49812
eGFP-TAF7	781	9956
EP400	2640	34517
ZNF384	1233	36234
eGFP-ZSCAN5CP	224	7240
KDM5B	1567	18639
eGFP-ZNF512	247	26476
FLAG-DRAP1	2187	25346
CBX3	1659	26764
HMBOX1	1196	28403
eGFP-ZNF155	38	1242
CBFA2T2	1655	26192
eGFP-ZBTB7A	499	7568
eGFP-ZNF518A	1242	17201
eGFP-ZSCAN4	674	24198
eGFP-ZNF23	40	1233
eGFP-ADNP	683	35847
eGFP-ZNF140	59	5511
SIX4	61	2705
eGFP-KLF13	967	9288
eGFP-ZNF747	31	1392
eGFP-ZNF366	1498	54394
IRF4	824	16606
SPI1	1687	50430
FOSL2	2413	38888
TBX21	1145	36446
eGFP-ZNF585B	85	7129
eGFP-ZNF146	400	31814
eGFP-ZNF114	24	1176
SMARCA5	1373	42916
MYBL2	355	3713
BCL3	1298	28479
eGFP-ZNF350	117	2714
IKZF2	2229	69370
FLAG-THRB	862	16483
SREBF1	738	13274
ZFX	2166	53961
CREM	4376	68615
FOSL1	516	4706
PKNOX1	3675	99847
ZNF274	172	5193
eGFP-ZNF777	259	5553
eGFP-ZNF211	24	1515
CBX5	519	15194
eGFP-BACH1	997	22128
eGFP-NFE2L1	306	8349
eGFP-ZNF121	516	37806
RAD51	1718	35674
eGFP-TSHZ1	453	8514
ZSCAN29	1144	21231
ZNF622	15	144
SMAD2	6	111
FLAG-CREB1	1932	30379
eGFP-ZBTB17	2408	60423
eGFP-PRDM10	2172	59550
NFATC1	730	19054
HSF1	275	3118
eGFP-ZNF423	412	9321
eGFP-ZNF280C	28	1175
DEAF1	452	3653
FLAG-THAP11	2815	42613
CREB1	2912	74491
EZH2	1241	65569
eGFP-ZNF560	29	2468
TFDP1	324	3512
DROSHA	0	57
ARID2	322	9486
NR2F2	2826	65197
FLAG-NFIL3	1960	30527
eGFP-ZNF132	3	247
ZNF316	1594	68154
ARID3A	2208	40707
CHD2	1774	19178
SP1	4335	77175
MCM7	135	3632
FLAG-TEAD3	2266	38666
THRAP3	104	3817
MEF2A	724	14269
CDC5L	245	4734
RING1	30	1920
MLLT1	2525	71631
SETDB1	387	4643
HNF4A	2721	81158
BRD4	1002	15408
eGFP-DIDO1	803	7286
TAL1	1749	28828
FLAG-ARID4B	3027	54952
KDM6A	150	4470
RAD21	4271	145945
FLAG-PAF1	133	4520
PHB2	334	5524
CHD4	107	5264
eGFP-ZNF174	38	1423
IRF5	166	2020
eGFP-ZEB2	2240	41411
FOXP2	1551	18027
eGFP-ZNF664	295	20978
FLAG-PAF1_isoform1	70	2343
FLAG-SOX13	2100	35206
eGFP-POLR2H	1966	30140
eGFP-ZNF76	1042	10004
GATA4	1195	12027
SMARCE1	2259	42716
FLAG-SMAD4_isoform1	1905	29153
BCOR	1179	41048
FLAG-FOXA3	2597	39658
eGFP-EGR2	1943	53578
FLAG-KDM1A	643	12919
IRF3	615	4030
IKZF1	5014	152839
FLAG-NFIA_isoform1	991	17191
eGFP-ZNF391	734	11061
eGFP-NFE2	1409	37319
FLAG-ZNF511	1451	21017
FLAG-ZNF7	200	5061
eGFP-SP2	2470	24863
FLAG-RFX3	414	4346
ELF1	4278	65562
ATM	43	1438
NFYA	506	3347
eGFP-ZKSCAN8	652	17430
eGFP-ZNF740	664	16845
FOS	3933	126017
eGFP-TSC22D4	17	2202
FLAG-ATF4	331	6006
U2AF2	321	3485
FLAG-CEBPA	1783	38293
ZBTB40	2348	46156
eGFP-PRDM12	10	4013
eGFP-ZBTB1	246	3931
eGFP-ZFP41	37	660
CSDE1	563	7826
NFATC3	336	5653
ZBTB7B	467	8950
eGFP-FOXJ2	999	15459
KHSRP	398	4091
eGFP-ZNF521	26	1318
FLAG-KAT8	2679	42215
CTCF	5496	292215
C11orf30	2051	46944
eGFP-DDX20	192	4650
eGFP-YY2	703	8926
FLAG-MIER3	1729	23614
FLAG-MLX	1210	15488
eGFP-ZNF248	40	1834
NFIC	3015	81477
CBFB	1427	23439
TCF12	4014	80875
eGFP-ZNF10	661	14976
HDAC1	4414	85167
TAF15	43	766
NR2F1	3056	70697
eGFP-ZBTB48	1247	27804
eGFP-KLF1	2453	43212
USF2	1552	21577
eGFP-ZFP3	109	3871
TOE1	2049	30532
eGFP-MAZ	2174	30640
eGFP-ZNF83	958	16661
eGFP-SCRT2	1279	67669
eGFP-ZNF302	48	1321
eGFP-KLF17	1722	28122
SIN3A	4183	95411
eGFP-ZNF138	22	1241
eGFP-ZNF785	344	6010
eGFP-ZNF507	143	12215
ETV6	1357	27557
FLAG-ATF1	1485	17342
POLR2A	6178	215425
eGFP-ZIK1	32	1133
GATA1	2118	40271
HNF4G	1325	29573
SMC3	2483	66185
eGFP-PRDM6	413	30076
FLAG-ZNF580	1829	27527
RUNX3	2081	51577
eGFP-ZNF623	367	13583
FLAG-HHEX	391	5555
ZNF24	2638	65277
eGFP-GABPA	2988	43568
BATF	577	17695
eGFP-ZFP37	1184	20701
eGFP-ZNF157	83	3738
eGFP-ZBTB21	1149	18182
eGFP-PTRF	117	4433
MAFK	1866	60669
NR2C1	1674	20082
NCOA1	1307	13571
eGFP-PYGO2	300	5098
eGFP-REPIN1	265	4784
ZHX1	646	5354
eGFP-ZNF501	1513	23460
eGFP-MYNN	273	5228
eGFP-ZNF621	41	1672
eGFP-RBAK	105	3516
eGFP-ZNF600	1818	50157
eGFP-ELF1	2132	27667
MNT	4637	104267
FLAG-RCOR2	1215	26738
YBX3	128	2044
FOXP1	265	7114
eGFP-ILK	38	1603
eGFP-PRDM1	866	40471
HNRNPUL1	327	4180
FUS	696	6433
RB1	2181	28648
eGFP-RELA	497	10425
NCOA6	254	3754
YY1	5153	129852
eGFP-PRDM4	688	16750
eGFP-ZNF766	1626	29343
eGFP-ZSCAN26	84	2075
FLAG-MIER2	1158	17609
eGFP-ZNF34	67	8225
eGFP-ZNF239	143	3718
PCBP1	975	13879
FLAG-ZFP64	662	10205
FOXM1	1460	16943
eGFP-ZNF394	1462	31072
eGFP-BCL11A	514	10699
TAF1	3955	74321
eGFP-E2F5	1421	22476
eGFP-REST	674	19554
eGFP-ZNF645	127	3005
ZBTB2	1361	16626
eGFP-ZNF530	51	1808
EED	1476	37967
eGFP-ZNF488	113	2688
eGFP-ID3	1589	25902
FLAG-RXRB	2356	38161
SUZ12	866	30893
TCF7L2	1831	32527
MTA2	2491	63079
FOXA2	2532	75581
FLAG-RFXANK	910	10752
EBF1	1182	41437
WRNIP1	463	8770
TRIM28	2608	68281
NRF1	3982	60256
STAT1	1046	10509
eGFP-ZNF662	47	1488
YBX1	92	7810
eGFP-ZBTB10	936	16353
eGFP-ZNF26	28	1963
PPP1R10	28	1323
eGFP-ZNF670	26	1006
ZKSCAN1	1127	19272
eGFP-ZNF781	33	5586
ETS1	2172	23213
PAX8	44	2156
SUPT20H	3	41
eGFP-ZNF473	43	2039
HCFC1	2183	20539
ZHX2	1530	17420
RELB	1952	47079
ZBTB5	215	4101
eGFP-ZNF791	49	3015
eGFP-ZNF195	16	749
FLAG-KMT2B	1962	26800
GATA3	1836	81754
ATF7	4524	111928
HES1	827	13064
eGFP-MAFG	1214	40187
eGFP-SP7	2479	49879
FLAG-SP5	1853	20854
RUNX1	611	5950
RBFOX2	3977	95525
TAF7	1064	11388
SRSF7	7	179
FLAG-RARA	1902	31738
eGFP-SCRT1	434	24145
eGFP-ATF3	1787	47927
MCM3	24	2289
POU2F2	1065	16587
FLAG-RERE	951	12331
BHLHE40	3835	74944
eGFP-ZNF558	473	12783
KLF16	1106	14656
PRPF4	744	7590
eGFP-KLF9	2179	32426
eGFP-ETS2	60	1469
MIER1	422	10074
DPF2	4318	107770
MYNN	1026	12918
FOXA1	3223	103586
REST	4863	117356
eGFP-GTF2E2	1429	24065
THRA	58	1428
FLAG-HLF	839	37084
FLAG-KLF6	1465	18638
RNF2	3456	71433
FLAG-SSRP1	721	16052
eGFP-ZNF524	722	9564
eGFP-ATF1	3669	56927
eGFP-PRDM2	146	3814
SIX5	1136	10186
eGFP-ZNF335	2739	67161
ZZZ3	263	2934
CEBPB	2452	77601
MCM2	10	316
eGFP-CEBPG	1420	67028
FLAG-NR2F6	1982	31522
eGFP-ZNF300	28	1131
FLAG-TEAD1	1917	31063
eGFP-ZNF16	57	2225
WHSC1	3	187
SAP30	1238	16357
FLAG-ZNF7_isoform2	127	3875
eGFP-USF2	1211	18106
eGFP-ZNF547	155	3965
eGFP-ZNF624	62	1487
eGFP-ZSCAN18	253	3549
FLAG-DNMT3B	904	12610
eGFP-ZNF175	1210	22698
MEF2C	373	6669
XRCC3	28	1261
FLAG-MXD4	1944	28833
ZNF263	1621	49854
FLAG-MIXL1	1765	27797
TEAD4	1967	27398
eGFP-ZNF324	1120	14877
E2F1	911	8311
FLAG-SAP130	3752	67172
NFRKB	1637	28680
SRF	890	8361
CBX8	39	7357
ZNF592	2257	51373
HNF1A	855	13543
FLAG-DMAP1	2322	36592
PHF8	2657	35629
RCOR1	2410	54910
eGFP-ZNF362	443	19570
STAT3	1836	46074
eGFP-OSR2	976	28163
NKRF	1759	29255
AGO1	756	13888
eGFP-OVOL3	392	7054
FLAG-ELF3	2634	38480
RFX5	1738	24243
eGFP-ZNF843	1183	22128
eGFP-ZNF589	1608	32432
eGFP-GATA2	894	21834
EZH2phosphoT487	1113	63464
eGFP-KLF7	737	9702
KDM4B	929	8373
FLAG-ZBTB26	1301	17289
IRF2	748	6745
eGFP-GLI2	87	3410
eGFP-ZBTB26	2360	33792
SUPT5H	1844	25802
SMARCC2	114	1558
RFX1	1692	43644
JUND	5719	139860
eGFP-ZNF514	23	1289
LEF1	1775	23890
eGFP-IRF9	324	7610
eGFP-INSM2	863	14335
CEBPD	975	9953
eGFP-FEZF1	796	26903
PML	1914	20237
SOX13	635	9122
HLTF	568	10682
FLAG-GATAD1	2191	27854
FLAG-PBX2	535	6281
DNMT1	126	2801
eGFP-ZIC2	1894	60789
SOX6	2458	34031
TFAP4	1469	22286
eGFP-CUX1	461	10515
FLAG-HBP1	1141	13485
eGFP-ZBTB49	27	751
FLAG-HMG20A	1264	24480
FLAG-ZKSCAN8	1304	20130
JUNB	959	30733
eGFP-GLIS2	1826	38527
eGFP-NR2C1	1756	23674
TBX3	1059	14782
eGFP-ZNF548	96	3314
FLAG-MXD3	1367	16930
eGFP-ZXDB	2014	35828
FLAG-NR2F1	650	10088
U2AF1	955	12107
eGFP-ZNF493	13	1276
UBTF	1486	20018
eGFP-ZEB1	950	13632
eGFP-FOSL2	606	18444
SFPQ	40	500
ZNF512B	195	5452
eGFP-NR4A1	1118	22333
eGFP-SALL1	25	1333
FLAG-KDM6A	802	12770
RXRA	1161	18135
eGFP-NR2C2	3169	61380
eGFP-ZSCAN23	422	7350
eGFP-ZNF610	875	13082
FLAG-KLF16	2350	37966
CBFA2T3	2244	45599
eGFP-TEAD2	208	4163
FLAG-ZFP1_isoform1	864	11094
GATA2	1655	57339
GABPA	3606	55215
KAT2B	54	1211
E2F4	1322	9259
DEK	619	9112
eGFP-ZNF101	607	9674
ZNF579	703	15071
FLAG-GABPA	2173	22234
eGFP-ZNF416	48	1383
NFE2	1382	17352
eGFP-ZNF433	17	2731
FLAG-NFIA	1274	23433
eGFP-ZNF223	188	4466
ESR1	633	20886
ELK1	1400	12038
EHMT2	626	16083
SIN3B	1125	9901
NBN	3033	63921
eGFP-ZNF776	57	2425
SMAD1	914	7365
FLAG-GABPB1_isoform2	2502	26724
ZMIZ1	66	631
eGFP-ZNF24	1665	31787
PTBP1	254	5650
ZC3H8	511	7637
FLAG-ZNF792	1810	25185
THAP1	602	4078
FLAG-ZFP1	934	12495
eGFP-GFI1B	262	7383
eGFP-ZBTB8A	1986	41359
eGFP-PTTG1	155	4388
eGFP-ZSCAN5C	440	13853
KAT8	139	1657
HDAC2	3805	77681
ESRRA	2608	41239
eGFP-WT1	1079	23806
eGFP-ZNF398	1126	25182
eGFP-ZNF426	16	5690
TCF7	1473	26534
ZNF687	2211	47951
eGFP-ZNF701	73	1640
HDGF	1950	43403
FLAG-ZNF652	678	13229
CHAMP1	1008	17157
FLAG-BCL6	1791	30542
ASH2L	2736	53794
eGFP-HIC1	1125	24905
eGFP-ATF2	743	21838
CTBP1	3766	75764
HNRNPL	1307	27368
MYB	246	2920
ZBTB1	30	1588
eGFP-ZNF680	116	9083
MTA1	1658	22584
eGFP-ZFHX2	2204	60961
eGFP-ZNF341	1730	38980
eGFP-GLI4	321	5383
FLAG-HMG20B	770	10098
FLAG-ZSCAN9	1642	24168
eGFP-ZNF280D	322	10203
H3K27ac	17740	2183531
H2BK12ac	3196	338542
H3K79me2	6303	914660
H3F3A	7502	915287
H2BK5ac	4316	318561
H3K4me1	18835	2569724
H2AK5ac	3439	367140
H4K20me1	5012	788486
H2BK20ac	1912	221005
H4K8ac	4460	295744
H3K27me3	12422	2140097
H3K9ac	10315	845469
H3K9me1	928	108725
H3K23me2	818	49947
H3K4ac	3343	282703
H4K5ac	1748	125292
H3K9me2	1656	323141
H4K91ac	2418	201163
H2AK9ac	2664	105752
H3K9me3	10270	1587377
H3K36me3	7459	1156005
H2AFZ	13678	1155580
H2BK15ac	2150	216925
H3K18ac	4384	373213
H3K14ac	2858	222720
H3K56ac	1333	75646
H3K23ac	3452	226332
H3K79me1	2720	360942
H4K12ac	1100	29279
H3K4me3	11927	989876
H2BK120ac	3455	319684
H3K4me2	15117	1494381
CHG	50	6828
CHH	68	12347
CpG	7126	985365
