## Supplemental Table S6 for "REVA as a Well-curated Database for Human Expression-modulating Variants"

### Sheet: Global
Table S6 Performance of involved tools on the benchmarking dataset
Algorithms	Sensitivity	Specificity	Precision	F1score	Balanced Accuracy	AUROC	AUPRC
CADD	0.0808406	0.946515	0.00864941	0.0156269	0.513678	0.537239	0.00704825
DeepSEA	0.101557	0.985408	0.0386232	0.0559631	0.543482	0.695507	0.0194451
Eigen	0.206766	0.858038	0.00833749	0.0160287	0.532402	0.536948	0.00893981
Eigen-PC	0.351416	0.880314	0.0166664	0.0318236	0.615865	0.62861	0.0179402
EnsembleExpr	0.37651	0.8246	0.0139087	0.0268263	0.600555	0.563989	0.0307068
ExPecto	0.00488032	0.99982	0.135484	0.00942127	0.50235	0.599225	0.0159962
FunSeq2	0.0115534	0.998561	0.044303	0.0183274	0.505057	0.599187	0.0112434
GWAVA-Region	0.0637429	0.979172	0.0173597	0.0272878	0.521457	0.543439	0.00831191
GWAVA-TSS	0.0763255	0.968343	0.0137268	0.0232688	0.522334	0.581466	0.0087244
GWAVA-Unmatch	0.178015	0.950647	0.0203968	0.0365999	0.564331	0.615731	0.017449

### Sheet: Cell line
Table S6 Performance of involved tools on the benchmarking dataset
Algorithms	Cell Line	Sensitivity	Specificity	Precision	F1score	Balanced Accuracy	AUROC	AUPRC
CADD	GM18507	0.108705	0.896846	0.063228	0.0799519	0.502775	0.521971	0.0638047
DeepSEA		0.124234	0.881874	0.0631098	0.0837004	0.503054	0.525091	0.0636009
Eigen		0.348181	0.707159	0.0707641	0.117623	0.52767	0.531537	0.0701699
Eigen-PC		0.613404	0.534014	0.0777559	0.138017	0.573709	0.599278	0.090641
ExPecto		0.00653862	0.995446	0.0842105	0.012135	0.500992	0.564091	0.0736176
FunSeq2		0.0192072	0.981285	0.0616798	0.0292926	0.500246	0.549814	0.0690364
GWAVA-Region		0.087454	0.91509	0.0618855	0.0724809	0.501272	0.477529	0.058411
GWAVA-TSS		0.14998	0.88279	0.0757482	0.100658	0.516385	0.555271	0.0687201
GWAVA-Unmatch		0.380466	0.756184	0.0908647	0.146695	0.568325	0.604651	0.092249
CADD	HEK293T	0.0818015	0.917235	0.173152	0.111111	0.499518	0.515007	0.183952
DeepSEA		0.0321691	0.97371	0.205882	0.0556439	0.502939	0.543211	0.199736
Eigen		0.223346	0.795521	0.187935	0.204116	0.509433	0.509736	0.186672
Eigen-PC		0.3125	0.7815	0.232558	0.266667	0.547	0.554731	0.227649
ExPecto		0.00183824	0.999416	0.4	0.00365965	0.500627	0.550676	0.21221
FunSeq2		0.00643382	0.995716	0.241379	0.0125336	0.501075	0.539852	0.20212
GWAVA-Region		0.0321691	0.972152	0.196629	0.0552923	0.502161	0.494604	0.175139
GWAVA-TSS		0.0928309	0.941967	0.253133	0.135844	0.517399	0.542526	0.202807
GWAVA-Unmatch		0.161765	0.90555	0.266263	0.201258	0.533657	0.573326	0.237456
CADD	HepG2	0.0604032	0.946706	0.00272128	0.00520794	0.503555	0.504027	0.00250946
DeepSEA		0.0946689	0.98574	0.015732	0.0269804	0.540205	0.695832	0.00787433
Eigen		0.150849	0.858559	0.00256112	0.00503673	0.504704	0.49741	0.00261351
Eigen-PC		0.272532	0.881212	0.00549327	0.0107695	0.576872	0.575093	0.00407241
ExPecto		0.00358594	0.999829	0.0480769	0.00667408	0.501708	0.561175	0.00496047
FunSeq2		0.00725157	0.998617	0.012464	0.00916877	0.502934	0.555639	0.00338274
GWAVA-Region		0.0468563	0.979402	0.00544681	0.00975917	0.513129	0.512488	0.00289871
GWAVA-TSS		0.0596063	0.96862	0.00455237	0.00845872	0.514113	0.538401	0.00302722
GWAVA-Unmatch		0.0944298	0.951028	0.00462087	0.00881061	0.522729	0.557782	0.00337558
CADD	K562	0.0877366	0.946796	0.00510858	0.00965499	0.517266	0.543646	0.00400536
DeepSEA		0.118441	0.985871	0.0254387	0.041882	0.552156	0.71285	0.0133594
Eigen		0.213515	0.858762	0.00468514	0.00916909	0.536138	0.542178	0.00560187
Eigen-PC		0.361428	0.881601	0.00941569	0.0183532	0.621515	0.635614	0.0121752
ExPecto		0.00493249	0.999836	0.0854701	0.00932673	0.502384	0.584168	0.00936079
FunSeq2		0.0131327	0.998639	0.0291781	0.018113	0.505886	0.597382	0.00649072
GWAVA-Region		0.0707812	0.979495	0.0106342	0.0184903	0.525138	0.557872	0.00491561
GWAVA-TSS		0.0709045	0.968677	0.00699922	0.0127408	0.519791	0.581139	0.0047078
GWAVA-Unmatch		0.198348	0.951386	0.0125449	0.0235973	0.574867	0.611086	0.0133709
CADD	K562_GATA1	0.111111	0.933504	0.0280374	0.0447761	0.522307	0.532786	0.0220146
DeepSEA		0.148148	0.977621	0.102564	0.121212	0.562885	0.714514	0.112001
Eigen		0.333333	0.829923	0.0327273	0.0596026	0.581628	0.647675	0.0390505
Eigen-PC		0.481481	0.790921	0.0382353	0.0708447	0.636201	0.651546	0.0516779
ExPecto		0	0.999361	0	N.A.	0.49968	0.640345	0.0478259
FunSeq2		0	0.994885	0	N.A.	0.497442	0.542756	0.0226192
GWAVA-Region		0.111111	0.980179	0.0882353	0.0983607	0.545645	0.52908	0.0226754
GWAVA-TSS		0.111111	0.93734	0.029703	0.046875	0.524226	0.598465	0.0236254
GWAVA-Unmatch		0.407407	0.859974	0.0478261	0.0856031	0.633691	0.656129	0.0391539
CADD	NA12878&NA19239	0.130872	0.893995	0.27758	0.177879	0.512434	0.525882	0.259001
DeepSEA		0.167785	0.92376	0.406504	0.23753	0.545773	0.61007	0.350084
Eigen		0.308725	0.760836	0.286604	0.297254	0.53478	0.551807	0.276199
Eigen-PC		0.520134	0.608877	0.292729	0.374622	0.564506	0.568049	0.283708
ExPecto		0.0436242	0.990078	0.577778	0.0811232	0.516851	0.598778	0.339175
FunSeq2		0.0251678	0.984856	0.340909	0.046875	0.505012	0.556419	0.283338
GWAVA-Region		0.10906	0.920627	0.299539	0.159902	0.514844	0.538901	0.266258
GWAVA-TSS		0.090604	0.918016	0.255924	0.133829	0.50431	0.557655	0.267112
GWAVA-Unmatch		0.38255	0.705483	0.287879	0.32853	0.544017	0.563261	0.275804
CADD	SH-SY5H	0.130435	0.937656	0.107143	0.117647	0.534045	0.507752	0.0665922
DeepSEA		0	0.985037	0	N.A.	0.492519	0.544563	0.0596387
Eigen		0.26087	0.800499	0.0697674	0.110092	0.530684	0.498211	0.0573955
Eigen-PC		0.173913	0.837905	0.057971	0.0869565	0.505909	0.495067	0.0526614
ExPecto		0	1	N.A.	N.A.	0.5	0.457281	0.0453961
FunSeq2		0	0.995012	0	N.A.	0.497506	0.513119	0.0596175
GWAVA-Region		0	0.985037	0	N.A.	0.492519	0.613304	0.0763662
GWAVA-TSS		0.0434783	0.952618	0.05	0.0465116	0.498048	0.531335	0.0603969
GWAVA-Unmatch		0.0434783	0.94015	0.04	0.0416667	0.491814	0.502927	0.0531157

### Sheet: GWAS
Table S6 Performance of involved tools on the benchmarking dataset
Algorithms	GWAS	Sensitivity	Specificity	Precision	F1score	Balanced Accuracy	AUROC	AUPRC
CADD	Yes	0.0787768	0.946815	0.00837688	0.0151435	0.512796	0.535317	0.00687179
DeepSEA		0.100092	0.985597	0.038122	0.0552144	0.542844	0.69469	0.0190642
Eigen		0.204154	0.858721	0.00817412	0.0157189	0.531438	0.535102	0.00874514
Eigen-PC		0.347487	0.881182	0.0164057	0.0313321	0.614334	0.626573	0.0175729
ExPecto		0.00485355	0.999825	0.136842	0.00937459	0.502339	0.59698	0.0156503
FunSeq2		0.0110308	0.998591	0.0427519	0.0175368	0.504811	0.597272	0.0109292
GWAVA-Region		0.0627906	0.979295	0.0170016	0.0267581	0.521043	0.541903	0.00813596
GWAVA-TSS		0.0740929	0.968735	0.0133355	0.0226028	0.521414	0.579351	0.00853359
GWAVA-Unmatch		0.174965	0.951219	0.0200462	0.0359711	0.563092	0.613413	0.0170661
CADD	No	0.173252	0.916638	0.025618	0.0446359	0.544945	0.602255	0.0224953
DeepSEA		0.167173	0.966663	0.0596529	0.0879297	0.566918	0.704341	0.0426543
Eigen		0.323708	0.790153	0.0191409	0.0361446	0.55693	0.594509	0.0223128
Eigen-PC		0.525836	0.794075	0.0312924	0.0590696	0.659955	0.687853	0.0393394
ExPecto		0.00607903	0.999308	0.1	0.0114613	0.502693	0.660273	0.0362356
FunSeq2		0.0349544	0.995578	0.0909091	0.050494	0.515266	0.647824	0.0313738
GWAVA-Region		0.106383	0.96697	0.0391499	0.0572363	0.536677	0.595805	0.0228298
GWAVA-TSS		0.174772	0.929461	0.0303911	0.0517785	0.552117	0.635215	0.0214385
GWAVA-Unmatch		0.31307	0.893817	0.0359574	0.064506	0.603443	0.67611	0.0389544

### Sheet: Conservation
Table S6 Performance of involved tools on the benchmarking dataset
Algorithms	PhastCons100way	Sensitivity	Specificity	Precision	F1score	Balanced Accuracy	AUROC	AUPRC
CADD	0-0.2	0.0444582	0.973256	0.00936896	0.0154765	0.508857	0.535172	0.00688792
DeepSEA		0.0833455	0.992629	0.0604404	0.0700686	0.537987	0.699759	0.0238727
Eigen		0.185479	0.878144	0.00858541	0.0164112	0.531812	0.534126	0.0101288
Eigen-PC		0.339353	0.888006	0.0169469	0.0322817	0.61368	0.624892	0.0172197
ExPecto		0.00411448	0.999851	0.135817	0.00798699	0.501983	0.596777	0.0153185
FunSeq2		0.00811972	0.998888	0.0398784	0.0134923	0.503504	0.598611	0.0106295
GWAVA-Region		0.0530149	0.984103	0.0186196	0.0275598	0.518559	0.540898	0.00830608
GWAVA-TSS		0.0653947	0.97436	0.014303	0.0234722	0.519877	0.580189	0.00870675
GWAVA-Unmatch		0.169385	0.952933	0.0200637	0.0358776	0.561159	0.614648	0.0169656
CADD	0.2-0.4	0.16699	0.857542	0.00762378	0.0145818	0.512266	0.510126	0.00767695
DeepSEA		0.0990291	0.985251	0.0421488	0.0591304	0.54214	0.64543	0.0201266
Eigen		0.196117	0.827872	0.00741176	0.0142837	0.511994	0.519523	0.0089401
Eigen-PC		0.239806	0.923156	0.0200422	0.0369927	0.581481	0.589386	0.0155199
ExPecto		0.00194175	0.999822	0.0666667	0.00377358	0.500882	0.56143	0.0139366
FunSeq2		0.00776699	0.998479	0.0323887	0.0125294	0.503123	0.567045	0.0101442
GWAVA-Region		0.0485437	0.980002	0.0156593	0.0236798	0.514273	0.50281	0.00800616
GWAVA-TSS		0.0495146	0.979919	0.0159027	0.0240736	0.514717	0.557543	0.00902779
GWAVA-Unmatch		0.105825	0.972086	0.0242438	0.0394499	0.538956	0.570372	0.0147169
CADD	0.4-0.6	0.357143	0.693803	0.00651419	0.012795	0.525473	0.528712	0.00669469
DeepSEA		0.148148	0.971848	0.0287327	0.0481306	0.559998	0.668445	0.0178173
Eigen		0.396825	0.636516	0.00609979	0.0120149	0.516671	0.551706	0.00974578
Eigen-PC		0.378307	0.885784	0.0182794	0.0348738	0.632045	0.639053	0.0193072
ExPecto		0.00529101	0.999836	0.153846	0.0102302	0.502564	0.620056	0.0196495
FunSeq2		0.0132275	0.997472	0.0285714	0.0180832	0.50535	0.568771	0.0103311
GWAVA-Region		0.0873016	0.966077	0.014261	0.0245171	0.526689	0.540631	0.00749266
GWAVA-TSS		0.0608466	0.96459	0.00956739	0.0165349	0.512718	0.583974	0.00790775
GWAVA-Unmatch		0.156085	0.956529	0.0197854	0.035119	0.556307	0.614172	0.0145904
CADD	0.6-0.8	0.551724	0.548217	0.00770589	0.0151995	0.54997	0.561883	0.0127103
DeepSEA		0.287356	0.944231	0.0317259	0.0571429	0.615793	0.707411	0.0291168
Eigen		0.536398	0.459653	0.00627296	0.0124009	0.498026	0.532938	0.0141974
Eigen-PC		0.501916	0.829866	0.0184144	0.0355254	0.665891	0.689344	0.0283913
ExPecto		0.0114943	0.999586	0.15	0.0213523	0.50554	0.646353	0.0247595
FunSeq2		0.0498084	0.995273	0.0628019	0.0555556	0.522541	0.630705	0.0185584
GWAVA-Region		0.176245	0.941843	0.0189067	0.03415	0.559044	0.595676	0.012972
GWAVA-TSS		0.172414	0.934119	0.0163696	0.0299003	0.553267	0.626815	0.0113061
GWAVA-Unmatch		0.264368	0.933413	0.0246253	0.0450539	0.59889	0.657277	0.0241231
CADD	0.8-1.0	0.772267	0.293528	0.00855132	0.0169153	0.532898	0.557254	0.0131998
DeepSEA		0.543522	0.728002	0.015522	0.0301821	0.635762	0.688973	0.0309133
Eigen		0.649798	0.370298	0.00807628	0.0159543	0.510048	0.565613	0.0225439
Eigen-PC		0.752024	0.54358	0.0128336	0.0252365	0.647802	0.735397	0.0424523
ExPecto		0.0273279	0.998698	0.142105	0.0458404	0.513013	0.683087	0.0354921
FunSeq2		0.100202	0.987741	0.0605875	0.0755149	0.543972	0.666639	0.0269021
GWAVA-Region		0.339069	0.807304	0.0136936	0.0263241	0.573186	0.599719	0.0115719
GWAVA-TSS		0.387652	0.735086	0.0114141	0.0221753	0.561369	0.598305	0.0100153
GWAVA-Unmatch		0.477733	0.838114	0.0227547	0.0434402	0.657924	0.707511	0.0338209

### Sheet: HGMD
Table S6 Performance of involved tools on the benchmarking dataset
Algorithms	HGMD	Sensitivity	Specificity	Precision	F1score	Balanced Accuracy	AUROC	AUPRC
CADD	All	0.289855	0.803156	0.196844	0.11396	0.546505	0.557312	0.0660483
DeepSEA		0.26087	0.893313	0.106687	0.157205	0.577091	0.684687	0.127651
Eigen		0.507246	0.622089	0.377911	0.115321	0.564668	0.612311	0.0797078
Eigen-PC		0.768116	0.517656	0.482344	0.138743	0.642886	0.654341	0.0775908
ExPecto		0.0289855	0.996243	0.00375657	0.0526316	0.512614	0.563361	0.111913
FunSeq2		0.0289855	0.976709	0.0232908	0.0392157	0.502847	0.553136	0.0674707
GWAVA-Region		0.188406	0.859504	0.140496	0.0966543	0.523955	0.527004	0.0538597
GWAVA-TSS		0.188406	0.692712	0.307288	0.0529532	0.440559	0.458738	0.0416886
GWAVA-Unmatch		0.478261	0.489857	0.510143	0.084507	0.484059	0.490374	0.0538116
CADD	DFP	0.277778	0.759295	0.240705	0.0684932	0.518537	0.513318	0.0345447
DeepSEA		0.277778	0.861057	0.138943	0.106383	0.569417	0.712655	0.0634741
Eigen		0.444444	0.614481	0.385519	0.0717489	0.529463	0.581703	0.0389485
Eigen-PC		0.888889	0.459883	0.540117	0.103226	0.674386	0.679169	0.0505815
ExPecto		0	0.996086	0.00391389	N.A.	0.498043	0.532507	0.0555714
FunSeq2		0.0555556	0.972603	0.0273973	0.0606061	0.514079	0.498097	0.0384718
GWAVA-Region		0.166667	0.849315	0.150685	0.0612245	0.507991	0.448684	0.0328754
GWAVA-TSS		0.222222	0.624266	0.375734	0.0373832	0.423244	0.451131	0.0299537
GWAVA-Unmatch		0.555556	0.430528	0.569472	0.0626959	0.493042	0.526908	0.04528
CADD	DM?	0.666667	0.76087	0.23913	0.25	0.713768	0.644928	0.109683
DeepSEA		0.333333	0.913043	0.0869565	0.25	0.623188	0.695652	0.391519
Eigen		1	0.5	0.5	0.206897	0.75	0.797101	0.204786
Eigen-PC		0.666667	0.456522	0.543478	0.133333	0.561594	0.630435	0.159481
ExPecto		0	1	0	N.A.	0.5	0.586957	0.0905176
FunSeq2		0	1	0	N.A.	0.5	0.615942	0.158713
GWAVA-Region		0.333333	0.782609	0.217391	0.142857	0.557971	0.612319	0.102698
GWAVA-TSS		0.333333	0.652174	0.347826	0.1	0.492754	0.648551	0.0875883
GWAVA-Unmatch		0.666667	0.456522	0.543478	0.133333	0.561594	0.547101	0.0615306
CADD	DP	0.230769	0.839921	0.160079	0.139535	0.535345	0.538588	0.0986701
DeepSEA		0.230769	0.911067	0.0889328	0.193548	0.570918	0.660104	0.177324
Eigen		0.435897	0.640316	0.359684	0.142857	0.538107	0.583105	0.103802
Eigen-PC		0.692308	0.586957	0.413043	0.196364	0.639632	0.63611	0.112089
ExPecto		0	0.998024	0.00197628	N.A.	0.499012	0.601145	0.107245
FunSeq2		0.025641	0.980237	0.0197628	0.04	0.502939	0.559542	0.100238
GWAVA-Region		0.153846	0.87747	0.12253	0.11215	0.515658	0.519053	0.0737754
GWAVA-TSS		0.102564	0.727273	0.272727	0.0441989	0.414918	0.426675	0.0567693
GWAVA-Unmatch		0.358974	0.551383	0.448617	0.1	0.455179	0.451024	0.0679745
CADD	FP	0.5	0.820513	0.179487	0.148148	0.660256	0.836004	0.10486
DeepSEA		0.375	0.910256	0.0897436	0.1875	0.642628	0.826923	0.272572
Eigen		0.875	0.628205	0.371795	0.137255	0.751603	0.866186	0.206876
Eigen-PC		1	0.495726	0.504274	0.119403	0.747863	0.85844	0.113588
ExPecto		0.25	0.991453	0.00854701	0.333333	0.620726	0.700321	0.384159
FunSeq2		0	0.974359	0.025641	N.A.	0.487179	0.711271	0.0743116
GWAVA-Region		0.375	0.850427	0.149573	0.130435	0.612714	0.778045	0.0755658
GWAVA-TSS		0.5	0.735043	0.264957	0.108108	0.617521	0.674145	0.0478738
GWAVA-Unmatch		0.875	0.461538	0.538462	0.0992908	0.668269	0.750801	0.0770185

### Sheet: ClinVar
Table S6 Performance of involved tools on the benchmarking dataset
Algorithms	ClinVar	Sensitivity	Specificity	Precision	F1score	Balanced Accuracy	AUROC	AUPRC
CADD	All	0.258216	0.883324	0.0349428	0.0615557	0.57077	0.617539	0.0272092
DeepSEA		0.262911	0.94293	0.0700876	0.110672	0.60292	0.714954	0.0579712
Eigen		0.497653	0.642062	0.0222409	0.0425788	0.569857	0.625409	0.03854
Eigen-PC		0.71831	0.666641	0.034053	0.0650234	0.692475	0.745371	0.0671568
ExPecto		0.0187793	0.998003	0.133333	0.0329218	0.508391	0.746204	0.0652588
FunSeq2		0.0610329	0.991781	0.108333	0.0780781	0.526407	0.677074	0.0431922
GWAVA-Region		0.253521	0.895921	0.0383251	0.0665845	0.574721	0.652144	0.0304676
GWAVA-TSS		0.239437	0.741685	0.0149385	0.0281224	0.490561	0.594911	0.0183806
GWAVA-Unmatch		0.666667	0.598279	0.0264334	0.0508505	0.632473	0.726103	0.07814
CADD	Benign	0.260274	0.89589	0.0352178	0.0620408	0.578082	0.615642	0.0256721
DeepSEA		0.239726	0.948695	0.0638686	0.100865	0.59421	0.705466	0.0529525
Eigen		0.458904	0.652265	0.0189052	0.0363144	0.555585	0.61539	0.0283729
Eigen-PC		0.691781	0.674867	0.0301313	0.0577473	0.683324	0.722651	0.0519843
ExPecto		0.0273973	0.9984	0.2	0.0481928	0.512899	0.740279	0.0666568
FunSeq2		0.0547945	0.992599	0.097561	0.0701754	0.523697	0.643509	0.03497
GWAVA-Region		0.219178	0.917892	0.0375147	0.0640641	0.568535	0.648519	0.0337056
GWAVA-TSS		0.205479	0.80108	0.0148588	0.0277136	0.50328	0.619087	0.0182676
GWAVA-Unmatch		0.60274	0.663166	0.025463	0.0488617	0.632953	0.725175	0.0667528
CADD	Likely benign	0.272727	0.838591	0.0295567	0.0533333	0.555659	0.60994	0.0249802
DeepSEA		0.295455	0.922573	0.0643564	0.105691	0.609014	0.716514	0.0485354
Eigen		0.590909	0.594838	0.0256158	0.0491029	0.592874	0.646722	0.0529638
Eigen-PC		0.840909	0.637034	0.0400867	0.0765253	0.738972	0.816729	0.113987
ExPecto		0	0.996723	0	N.A.	0.498361	0.796176	0.06307
FunSeq2		0.0909091	0.988529	0.125	0.105263	0.539719	0.768738	0.0669049
GWAVA-Region		0.318182	0.810324	0.0293501	0.0537428	0.564253	0.631773	0.0251327
GWAVA-TSS		0.340909	0.497337	0.0120773	0.0233281	0.419123	0.450751	0.0143868
GWAVA-Unmatch		0.909091	0.331831	0.0239378	0.0466472	0.620461	0.776889	0.111436
CADD	Drug response	0	0.929825	0	N.A.	0.464912	0.596491	0.0537166
DeepSEA		0	0.964912	0	N.A.	0.482456	0.640351	0.0431445
Eigen		1	0.684211	0.1	0.181818	0.842105	0.842105	0.0921717
Eigen-PC		0.5	0.701754	0.0555556	0.1	0.600877	0.719298	0.0538628
ExPecto		0	1	N.A.	N.A.	0.5	0.394737	0.0260405
FunSeq2		0	1	N.A.	N.A.	0.5	0.605263	0.0408333
GWAVA-Region		0	0.982456	0	N.A.	0.491228	0.425439	0.0268275
GWAVA-TSS		0	0.929825	0	N.A.	0.464912	0.745614	0.0599747
GWAVA-Unmatch		0.5	0.789474	0.0769231	0.133333	0.644737	0.583333	0.0489755
CADD	Other	0.238095	0.844488	0.0595238	0.0952381	0.541292	0.636717	0.0744865
DeepSEA		0.380952	0.925197	0.173913	0.238806	0.653075	0.789933	0.215487
Eigen		0.52381	0.663386	0.0604396	0.108374	0.593598	0.653262	0.189177
Eigen-PC		0.666667	0.643701	0.0717949	0.12963	0.655184	0.762842	0.180922
ExPecto		0	0.996063	0	N.A.	0.498031	0.696944	0.121822
FunSeq2		0.047619	0.990157	0.166667	0.0740741	0.518888	0.717098	0.0954249
GWAVA-Region		0.380952	0.864173	0.103896	0.163265	0.622563	0.678571	0.0922797
GWAVA-TSS		0.285714	0.722441	0.0408163	0.0714286	0.504078	0.597722	0.044665
GWAVA-Unmatch		0.619048	0.57874	0.0572687	0.104839	0.598894	0.678946	0.120337
