## Supplemental Table S7 for "REVA as a Well-curated Database for Human Expression-modulating Variants"

### Sheet: Sheet1
Table S7 Cell line information of benchmark dataset
Cell line	Number of positive variants	Number of negative variants
HepG2	12549	5212332
K562	16219	5208807
GM18507	2447	38205
HEK293T	1088	5135
NA12878&NA19239	596	1915
K562_GATA1	27	1564
Saos-2	5	1049
SH-SY5H	23	401
HeLa	0	2
SK-MEL-28	0	0
SF7996	0	0
LNCaP	0	0
HEL 92.1.7	0	0
HaCaT	0	0
Note: Variants from Saos-2 and HeLa were not involved in evaluation on different cell lines as the number of positive or negative variants was less than 20.
