## Supplemental Table S8 for "REVA as a Well-curated Database for Human Expression-modulating Variants"

### Sheet: Sheet1
Table S8 Variants in benchmark dataset overlapped with HGMD
Class	Number of positive variants	Number of negative variants
DM	0	3
DM?	3	46
DP	39	506
FP	8	234
DFP	18	511
R	1	31
Note: "DM" was not included in evaluation as the number of positive variants was 0; "R" was not included as "R" referred to retired records in HGMD.
