## Supplemental Table S9 for "REVA as a Well-curated Database for Human Expression-modulating Variants"

### Sheet: Sheet1
Table S9 Variants in benchmark dataset overlapped with ClinVar
Class	Number of positive variants	Number of negative variants
Pathogenic	0	11
Likely_pathogenic	0	3
Benign	146	9999
Likely_benign	44	2441
Drug_response	2	57
Others	21	508
Note: "Pathogenic" and "Likely_pathogenic" were not included in evalutaion as the number of positive variants was 0.
